# PanGIA: A Metagenomics Analytical Framework for Routine Biosurveillance and Clinical Pathogen Detection

**DOI:** 10.1101/2020.04.20.051813

**Authors:** Po-E Li, Joseph A. Russell, David Yarmosh, Alan G. Shteyman, Kyle Parker, Hillary Wood, J.R. Aspinwall, Richard Winegar, Karen Davenport, Chien-chi Lo, John Bagnoli, Phillip Davis, Jonathan L. Jacobs, Patrick S.G. Chain

## Abstract

Metagenomics is emerging as an important tool in biosurveillance, public health, and clinical applications. However, ease-of-use for execution and data analysis remains a barrier-of-entry to the adoption of metagenomics in applied health and forensics settings. In addition, these venues often have more stringent requirements for reporting, accuracy, and precision than the traditional ecological research role of the technology. Here, we present PanGIA (**<u>Pan</u>**<u>-</u>**<u>G</u>**enomics for **<u>I</u>**nfectious **<u>A</u>**gents), a novel bioinformatics analysis platform for hosting, processing, analyzing, and reporting shotgun metagenomics data of complex samples suspected of containing one or more pathogens. PanGIA was developed to address gaps that often preclude clinicians, medical technicians, forensics personnel, or other non-expert end-users from the routine application of metagenomics for pathogen identification. Though primarily designed to detect pathogenic microorganisms within clinical and environmental metagenomics data, PanGIA also serves as an analytical framework for microbial community profiling and comparative metagenomics. To provide statistical confidence in PanGIA’s taxonomic assignments, the system provides two independent estimations of probability for species and strain level detection. First, PanGIA integrates coverage data with ‘uniqueness’ information mapped across each reference genome for a stand-alone determination of confidence for each query sequence at each taxonomy level. Second, if a negative-control sample is provided, PanGIA compares this sample with a corresponding experimental unknown sample and determines a measure of confidence associated with ‘detection above background’. An integrated graphical user interface allows interactive interrogation and enables users to summarize multiple sample results by confidence score, normalized read abundance, reference genome linear coverage, depth-of-coverage, RPKM, and other metrics to detect specific organisms-of-interest. Comparison testing of the PanGIA algorithm against a number of recent k-mer, read-mapping, and marker-gene based taxonomy classifiers across various real-world datasets with spiked targets shows superior mean positive predictive value, sensitivity, and specificity. PanGIA can process a five million paired-end read dataset in under 1 hour on commodity computational hardware. The source code and documentation are publicly available at https://github.com/LANL-Bioinformatics/PanGIA or https://github.com/mriglobal/PanGIA. The database for PanGIA can be downloaded from ftp://bioinformatics.mriglobal.org/. The full GUI-based PanGIA analysis environment is available in a Docker container and can be installed from https://hub.docker.com/r/poeli/pangia/.
