## Supplementary Table 3 for "PanGIA: A Metagenomics Analytical Framework for Routine Biosurveillance and Clinical Pathogen Detection"

### Sheet: Sheet1
PanGIA Comparison to Prior Metagenomics Diagnostics Publications
Wilson et al. 2014	SRA_ID	Actual_Organism	SURPI_Dectected_Organism	SURPI Detected Reads	PanGIA_Dectected_Organism	PanGIA_Raw_Read_Count	PanGIA_RNR	PanGIA_SCORE
	SRR1145846	Leptospira santarosai	Leptospira (“Genus”)	475	Leptospira santarosai	3174	3112.58	0.2264
					Leptospira alstonii	6	1.75	0
					Leptospira borgpetersenii	27	19.42	0.0013
					Leptospira interrogans	12	7.25	0.0003
					Leptospira biflexa	0	0	0
	SRR1145844	Leptospira santarosai	Leptospira (“Genus”)	263	Leptospira santarosai	1338	1246.35	0.0906
					Leptospira alstonii	99	25.35	0.0005
					Leptospira borgpetersenii	131	40.35	0.0008
					Leptospira interrogans	84	20.35	0.0004
					Leptospira biflexa	23	4.6	0.0001
	SRR1145847	Leptospira santarosai	NA	0	Leptospira santarosai	0	0	0
					Leptospira alstonii	0	0	0
					Leptospira borgpetersenii	0	0	0
					Leptospira interrogans	0	0	0
					Leptospira biflexa	0	0	0
	SRR1145845	NA	NA	0	Leptospira santarosai	0	0	0
					Leptospira alstonii	0	0	0
					Leptospira borgpetersenii	0	0	0
					Leptospira interrogans	0	0	0
					Leptospira biflexa	0	0	0
Naccache et al. 2014
	SRR1106552	Sin Nombre hantavirus	Sin Nombre hantavirus	611	Sin Nombre orthohantavirus	90	90	0.9917
	SRR1106550	Human orthopneumovirus	Human orthopneumovirus	1780	Human orthopneumovirus	603	603	0.9961
	SRR1106549	HHV-7	HHV-7	NA	Human betaherpesvirus 7	185	185	0.2816
	SRR1106548	HIV(summed over 3 titer lvls)	HIV	59605	Human immunodeficiency virus 1	9084	9084	0.9904
	SRR1106547	Titi Monkey Adenovirus	Titi Monkey Adenovirus	13289	Platyrrhini mastadenovirus A	9991	9988.75	0.9939
					Arcanobacterium haemolyticum	27	3.63	0
					Simian mastadenovirus F	3	1.5	0.0011
					Bat mastadenovirus C	3	0.75	0.0006
	SRR1106129	HHV-3	HHV-3	1131	Human alphaherpesvirus 3	1118	1118	0.9901
					Human alphaherpesvirus 1	50	50	0.0816
					Cyprinid herpesvirus 1	14	9.03	0.002
					Cyprinid herpesvirus 3	9	7.83	0.0026
					Ictalurid herpesvirus 1	4	1.78	0.0007
					Human betaherpesvirus 7	4	1.33	0.0001
					Cyprinid herpesvirus 2	3	1	0
					Human betaherpesvirus 6B	3	1	0
					Chloroherpeton thalassium	3	0.24	0
					Meleagrid alphaherpesvirus 1	2	0.67	0.0001
					Equid alphaherpesvirus 3	1	0.33	0
					Gallid alphaherpesvirus 3	3	3	0.0018
					Tupaiid betaherpesvirus 1	3	1.5	0
					Macaca nemestrina herpesvirus 7	1	0.33	0
					Felis catus gammaherpesvirus 1	2	2	0.0013
					Haliotid herpesvirus 1	1	0.2	0
					Cercopithecine alphaherpesvirus 2	1	0.2	0
	SRR1106126	Haemophilus influenzae	Haemophilus influenzae	117	Haemophilus influenzae	110	106.23	0.0065
					Haemophilus parainfluenzae	5	3.08	0.0001
	SRR1106123	HCV-1b	HCV-1b	224554	Hepacivirus C	11430	3706	1
	SRR1106121	Plasmodium falciparum	Plasmodium falciparum	2880	Plasmodium falciparum	5434	2229.52	0.0578
	SRR1106119	Bas-Congo virus	Bas-Congo virus	60733	NA (Bas-Congo Virus)	NA (62748)	NA (62323)	NA
	SRR1106117	Sapporo virus	Sapporo virus	388404	Sapporo virus	118582	118582	0.9901
	SRR1106117	HPeV-1	HPeV-1	122850	Parechovirus A	3534	3465	1
Flygare et al. 2016	SRA_ID	Actual_Organism	Taxonomer_Dectected_Organism	Taxonomer Detected Reads	PanGIA_Dectected_Organism	PanGIA_Raw_Read_Count	PanGIA_RNR	PanGIA_SCORE
	SRR900273	Avian Influenza Virus H7N9	Avian Influenza Virus H7N9	67100	Influenza A virus	412	342	1
	SRR1553464	Ebola virus	Ebola virus	306000	Zaire ebolavirus	1925671	1925671	0.9904
					Tai Forest ebolavirus	1	1	0.0056
