## Supplementary Table 1 for "PanGIA: A Metagenomics Analytical Framework for Routine Biosurveillance and Clinical Pathogen Detection"

### Sheet: Supplementary_Table_1
	Titer (Reads per Species)	Replicate	TP	TN	FP	FN	Sensitivity	Specificity	Youden's J	PPV	NPV	F1
PanGIA	1e2	1	31	51	1	21	0.596154	0.980769	0.576923	0.96875	0.708333	0.738095
PanGIA	1e2	2	31	51	1	21	0.596154	0.980769	0.576923	0.96875	0.708333	0.738095
PanGIA	1e2	3	31	52	0	21	0.596154	1	0.596154	1	0.712329	0.746988
PanGIA	1e3	1	48	51	1	4	0.923077	0.980769	0.903846	0.979592	0.927273	0.950495
PanGIA	1e3	2	48	51	1	4	0.923077	0.980769	0.903846	0.979592	0.927273	0.950495
PanGIA	1e3	3	47	52	0	5	0.903846	1	0.903846	1	0.912281	0.949495
PanGIA	1e4	1	50	51	1	2	0.961538	0.980769	0.942308	0.980392	0.962264	0.970874
PanGIA	1e4	2	50	51	1	2	0.961538	0.980769	0.942308	0.980392	0.962264	0.970874
PanGIA	1e4	3	50	52	0	2	0.961538	1	0.961538	1	0.962963	0.980392
PanGIA	1e5	1	50	51	1	2	0.961538	0.980769	0.942308	0.980392	0.962264	0.970874
PanGIA	1e5	2	50	51	1	2	0.961538	0.980769	0.942308	0.980392	0.962264	0.970874
PanGIA	1e5	3	50	52	0	2	0.961538	1	0.961538	1	0.962963	0.980392
Centrifuge	1e2	1	50	14	38	2	0.961538	0.269231	0.230769	0.568182	0.875	0.714286
Centrifuge	1e2	2	50	14	38	2	0.961538	0.269231	0.230769	0.568182	0.875	0.714286
Centrifuge	1e2	3	50	15	37	2	0.961538	0.288462	0.25	0.574713	0.882353	0.719424
Centrifuge	1e3	1	50	14	38	2	0.961538	0.269231	0.230769	0.568182	0.875	0.714286
Centrifuge	1e3	2	51	14	38	1	0.980769	0.269231	0.25	0.573034	0.933333	0.723404
Centrifuge	1e3	3	50	15	37	2	0.961538	0.288462	0.25	0.574713	0.882353	0.719424
Centrifuge	1e4	1	51	14	38	1	0.980769	0.269231	0.25	0.573034	0.933333	0.723404
Centrifuge	1e4	2	51	14	38	1	0.980769	0.269231	0.25	0.573034	0.933333	0.723404
Centrifuge	1e4	3	51	15	37	1	0.980769	0.288462	0.269231	0.579545	0.9375	0.728571
Centrifuge	1e5	1	52	14	38	0	1	0.269231	0.269231	0.577778	1	0.732394
Centrifuge	1e5	2	52	14	38	0	1	0.269231	0.269231	0.577778	1	0.732394
Centrifuge	1e5	3	52	15	37	0	1	0.288462	0.288462	0.58427	1	0.737589
CLARK-S	1e2	1	52	26	26	0	1	0.5	0.5	0.666667	1	0.8
CLARK-S	1e2	2	52	28	24	0	1	0.538462	0.538462	0.684211	1	0.8125
CLARK-S	1e2	3	52	28	24	0	1	0.538462	0.538462	0.684211	1	0.8125
CLARK-S	1e3	1	52	26	26	0	1	0.5	0.5	0.666667	1	0.8
CLARK-S	1e3	2	52	28	24	0	1	0.538462	0.538462	0.684211	1	0.8125
CLARK-S	1e3	3	52	28	24	0	1	0.538462	0.538462	0.684211	1	0.8125
CLARK-S	1e4	1	52	26	26	0	1	0.5	0.5	0.666667	1	0.8
CLARK-S	1e4	2	52	28	24	0	1	0.538462	0.538462	0.684211	1	0.8125
CLARK-S	1e4	3	52	28	24	0	1	0.538462	0.538462	0.684211	1	0.8125
CLARK-S	1e5	1	52	26	26	0	1	0.5	0.5	0.666667	1	0.8
CLARK-S	1e5	2	52	28	24	0	1	0.538462	0.538462	0.684211	1	0.8125
CLARK-S	1e5	3	52	28	24	0	1	0.538462	0.538462	0.684211	1	0.8125
GOTTCHA	1e2	1	24	51	1	28	0.461538	0.980769	0.442308	0.96	0.64557	0.623377
GOTTCHA	1e2	2	23	51	1	29	0.442308	0.980769	0.423077	0.958333	0.6375	0.605263
GOTTCHA	1e2	3	24	51	1	28	0.461538	0.980769	0.442308	0.96	0.64557	0.623377
GOTTCHA	1e3	1	35	51	1	17	0.673077	0.980769	0.653846	0.972222	0.75	0.795455
GOTTCHA	1e3	2	37	51	1	15	0.711538	0.980769	0.692308	0.973684	0.772727	0.822222
GOTTCHA	1e3	3	36	51	1	16	0.692308	0.980769	0.673077	0.972973	0.761194	0.808989
GOTTCHA	1e4	1	49	51	1	3	0.942308	0.980769	0.923077	0.98	0.944444	0.960784
GOTTCHA	1e4	2	48	51	1	4	0.923077	0.980769	0.903846	0.979592	0.927273	0.950495
GOTTCHA	1e4	3	49	51	1	3	0.942308	0.980769	0.923077	0.98	0.944444	0.960784
GOTTCHA	1e5	1	50	51	1	2	0.961538	0.980769	0.942308	0.980392	0.962264	0.970874
GOTTCHA	1e5	2	50	51	1	2	0.961538	0.980769	0.942308	0.980392	0.962264	0.970874
GOTTCHA	1e5	3	50	51	1	2	0.961538	0.980769	0.942308	0.980392	0.962264	0.970874
Kaiju	1e2	1	50	22	30	2	0.961538	0.423077	0.384615	0.625	0.916667	0.757576
Kaiju	1e2	2	51	20	32	1	0.980769	0.384615	0.365385	0.614458	0.952381	0.755556
Kaiju	1e2	3	51	19	33	1	0.980769	0.365385	0.346154	0.607143	0.95	0.75
Kaiju	1e3	1	51	22	30	1	0.980769	0.423077	0.403846	0.62963	0.956522	0.766917
Kaiju	1e3	2	51	20	32	1	0.980769	0.384615	0.365385	0.614458	0.952381	0.755556
Kaiju	1e3	3	51	19	33	1	0.980769	0.365385	0.346154	0.607143	0.95	0.75
Kaiju	1e4	1	51	22	30	1	0.980769	0.423077	0.403846	0.62963	0.956522	0.766917
Kaiju	1e4	2	51	20	32	1	0.980769	0.384615	0.365385	0.614458	0.952381	0.755556
Kaiju	1e4	3	51	19	33	1	0.980769	0.365385	0.346154	0.607143	0.95	0.75
Kaiju	1e5	1	51	22	30	1	0.980769	0.423077	0.403846	0.62963	0.956522	0.766917
Kaiju	1e5	2	51	20	32	1	0.980769	0.384615	0.365385	0.614458	0.952381	0.755556
Kaiju	1e5	3	51	19	33	1	0.980769	0.365385	0.346154	0.607143	0.95	0.75
Kraken2	1e2	1	52	28	24	0	1	0.538462	0.538462	0.684211	1	0.8125
Kraken2	1e2	2	52	28	24	0	1	0.538462	0.538462	0.684211	1	0.8125
Kraken2	1e2	3	52	27	25	0	1	0.519231	0.519231	0.675325	1	0.806202
Kraken2	1e3	1	52	28	24	0	1	0.538462	0.538462	0.684211	1	0.8125
Kraken2	1e3	2	52	28	24	0	1	0.538462	0.538462	0.684211	1	0.8125
Kraken2	1e3	3	52	27	25	0	1	0.519231	0.519231	0.675325	1	0.806202
Kraken2	1e4	1	52	28	24	0	1	0.538462	0.538462	0.684211	1	0.8125
Kraken2	1e4	2	52	28	24	0	1	0.538462	0.538462	0.684211	1	0.8125
Kraken2	1e4	3	52	27	25	0	1	0.519231	0.519231	0.675325	1	0.806202
Kraken2	1e5	1	52	28	24	0	1	0.538462	0.538462	0.684211	1	0.8125
Kraken2	1e5	2	52	28	24	0	1	0.538462	0.538462	0.684211	1	0.8125
Kraken2	1e5	3	52	27	25	0	1	0.519231	0.519231	0.675325	1	0.806202
KrakenUniq	1e2	1	51	27	25	1	0.980769	0.519231	0.5	0.671053	0.964286	0.796875
KrakenUniq	1e2	2	51	27	25	1	0.980769	0.519231	0.5	0.671053	0.964286	0.796875
KrakenUniq	1e2	3	51	26	26	1	0.980769	0.5	0.480769	0.662338	0.962963	0.790698
KrakenUniq	1e3	1	51	27	25	1	0.980769	0.519231	0.5	0.671053	0.964286	0.796875
KrakenUniq	1e3	2	51	27	25	1	0.980769	0.519231	0.5	0.671053	0.964286	0.796875
KrakenUniq	1e3	3	51	26	26	1	0.980769	0.5	0.480769	0.662338	0.962963	0.790698
KrakenUniq	1e4	1	51	27	25	1	0.980769	0.519231	0.5	0.671053	0.964286	0.796875
KrakenUniq	1e4	2	51	27	25	1	0.980769	0.519231	0.5	0.671053	0.964286	0.796875
KrakenUniq	1e4	3	51	26	26	1	0.980769	0.5	0.480769	0.662338	0.962963	0.790698
KrakenUniq	1e5	1	51	27	25	1	0.980769	0.519231	0.5	0.671053	0.964286	0.796875
KrakenUniq	1e5	2	51	27	25	1	0.980769	0.519231	0.5	0.671053	0.964286	0.796875
KrakenUniq	1e5	3	51	26	26	1	0.980769	0.5	0.480769	0.662338	0.962963	0.790698
Metaphlan2	1e2	1	13	50	1	38	0.254902	0.980392	0.235294	0.928571	0.568182	0.4
Metaphlan2	1e2	2	13	50	1	38	0.254902	0.980392	0.235294	0.928571	0.568182	0.4
Metaphlan2	1e2	3	14	50	1	37	0.27451	0.980392	0.254902	0.933333	0.574713	0.424242
Metaphlan2	1e3	1	25	50	1	26	0.490196	0.980392	0.470588	0.961538	0.657895	0.649351
Metaphlan2	1e3	2	22	50	1	29	0.431373	0.980392	0.411765	0.956522	0.632911	0.594595
Metaphlan2	1e3	3	25	50	1	26	0.490196	0.980392	0.470588	0.961538	0.657895	0.649351
Metaphlan2	1e4	1	36	50	1	15	0.705882	0.980392	0.686275	0.972973	0.769231	0.818182
Metaphlan2	1e4	2	36	50	1	15	0.705882	0.980392	0.686275	0.972973	0.769231	0.818182
Metaphlan2	1e4	3	36	50	1	15	0.705882	0.980392	0.686275	0.972973	0.769231	0.818182
Metaphlan2	1e5	1	37	50	1	14	0.72549	0.980392	0.705882	0.973684	0.78125	0.831461
Metaphlan2	1e5	2	37	50	1	14	0.72549	0.980392	0.705882	0.973684	0.78125	0.831461
Metaphlan2	1e5	3	36	50	1	15	0.705882	0.980392	0.686275	0.972973	0.769231	0.818182
